# Direct colorimetric LAMP assay for in-field detection of African swine fever virus: a validation study during an outbreak in Vietnam

**DOI:** 10.1101/2020.06.03.132944

**Authors:** Diem Hong Tran, Hau Thi Tran, Uyen Phuong Le, Xuan Dang Vu, Thi Bich Ngoc Trinh, Hoang Dang Khoa Do, Van Thai Than, Le Minh Bui, Van Van Vu, Thi Lan Nguyen, Huong Thi Thu Phung, Van Phan Le

## Abstract

African Swine Fever (ASF) is a highly infectious viral disease with high mortality. The most recent ASF outbreak in Vietnam occurred in 2019, posing a threat to spread to the neighboring Asian countries. Without a commercial vaccine or efficient chemotherapeutics successfully developed, rapid diagnosis and necessary biosecurity procedures are required to control the disease. While the diagnosis method of ASF recommended by the World Organization of Animal Health is real-time PCR, it is not suitable for in-field detection of the disease. In this study, a colorimetric Loop-Mediated Isothermal Amplification (LAMP) assay was developed and evaluated for ASF virus detection using crude serum samples collected from domestic pigs in Vietnam during the 2019 outbreak. The LAMP results can be readily visualized to naked eyes within 30 minutes without the requirement of DNA extraction and sophisticated equipment. The sensitivity, specificity, and limit of detection of colorimetric LAMP assay were comparable to a commercial diagnostic real-time PCR kit. Results strongly indicate that the developed colorimetric LAMP assay is highly recommended for the in-field diagnosis of ASF.
