## Supplementary material for "Direct colorimetric LAMP assay for in-field detection of African swine fever virus: a validation study during an outbreak in Vietnam": Table S2

### Sheet: Sheet1
Table. The mismatch percentage of LAMP primers used among African swine fever virus strains
Name	Accession number	Primer length	Different nucleotide	Mismatch Percentage	Name	Accession number	Primer length	Different nucleotide	Mismatch Percentage
Isolate Benin 97/1	AM712239	157	1	0.636943	Strain N10	MH025919	157	13	8.28025
Isolate OURT 88/3	AM712240	157	1	0.636943	Strain R35	MH025920	157	12	7.64331
Strain BA71V	ASU18466	157	1	0.636943	Isolate AFSV/POL/2015/Podlaskie	MH681419	157	4	2.54777
Isolate Kenya 1950	AY261360	157	9	5.73248	Isolate AFSV-SY18	MH766894	157	4	2.54777
Isolate Malawi Lil-20/1	AY261361	157	4	2.54777	Strain Georgia 2008/1	MH910495	157	4	2.54777
Isolate Mkuzi 1979	AY261362	157	1	0.636943	Strain Georgia 2008/2	MH910496	157	4	2.54777
Isolate Pretoriuskop/96/4	AY261363	157	2	1.27389	Isolate China/2018/AnhuiXCGQ	MK128995	157	4	2.54777
Isolate Tengani 62	AY261364	157	1	0.636943	Isolate Pig/HLJ/2018	MK333180	157	4	2.54777
Isolate Warmbaths	AY261365	157	2	1.27389	Isolate DB/LN/2018	MK333181	157	4	2.54777
Isolate Warthog	AY261366	157	2	1.27389	Strain Belgium/Etalle/wb/2018	MK543947	157	4	2.54777
Isolate E75	FN557520	157	1	0.636943	Isolate AFSV/LT14/1490	MK628478	157	4	2.54777
Isolate Georgia 2007/1	FR682468	157	4	2.54777	Isolate AFSV-wbBS01	MK645909	157	4	2.54777
Isolate Kashino 04/13	KJ747406	157	4	2.54777	Strain AFSV/pig/China/CAS19-01/2019	MN172368	157	4	2.54777
Isolate 2654/OG10	KM102979	157	1	0.636943	Isolate AFSV/Kyiv/2016/131	MN194591	157	4	2.54777
Isolate Ken05/Tk1	KM111294	157	9	5.73248	Isolate 56/Ca/1978	MN270969	157	1	0.636943
Isolate Ken06.Bus	KM111295	157	12	7.64331	Isolate 57/Ca/1979	MN270970	157	1	0.636943
Strain L60	KM262844	157	1	0.636943	Isolate 139/Nu/1981	MN270971	157	1	0.636943
Strain NHV	KM262845	157	1	0.636943	Isolate 140/Or/1985	MN270972	157	1	0.636943
Strain BA71	KP055815	157	1	0.636943	Isolate 85/Ca/1985	MN270973	157	1	0.636943
Isolate Odintsovo_02/14	KP843857	157	4	2.54777	Isolate 141/Nu/1990	MN270974	157	1	0.636943
Isolate 47/Ss/2008	KX354450	157	1	0.636943	Isolate 141/Nu/1995	MN270975	157	1	0.636943
Isolate ASFV Belgium 2018/1	LR536725	157	4	2.54777	Isolate 60/Nu/1997	MN270976	157	1	0.636943
Isolate AFSV Moldova 2017/1	LR722599	157	4	2.54777	Isolate 26/Ss/2004	MN270977	157	1	0.636943
Isolate ASFV CzechRepublic 2017/1	LR722600	157	4	2.54777	Isolate 72407/Ss/2005	MN270978	157	1	0.636943
Isolate AFSV Georgia 2007/1	LR743116	157	4	2.54777	Isolate 97/Ot/2012	MN270979	157	1	0.636943
Isolate Estonia 2014	LS478113	157	4	2.54777	Isolate 22653/Ca/2014	MN270980	157	1	0.636943
Isolate Pol16_20186_o7	MG939583	157	4	2.54777	Isolate LIV_5_40	MN318203	157	7	4.4586
Isolate Pol16_20538_o9	MG939584	157	4	2.54777	Isolate RSA_2_2008	MN336500	157	9	5.73248
Isolate Pol16_20540_o10	MG939585	157	4	2.54777	Isolate ASFV Wuhan 2019-1	MN393476	157	4	2.54777
Isolate Pol16_29413_o23	MG939586	157	4	2.54777	Isolate SPEC_57	MN394630	157	9	5.73248
Isolate Pol17_03029_C201	MG939587	157	4	2.54777	Isolate Zaire	MN630494	157	2	1.27389
Isolate Pol17_04461_C210	MG939588	157	4	2.54777	Isolate RSA_W1_1999	MN641876	157	9	5.73248
Isolate Pol17_05838_C220	MG939589	157	4	2.54777	Isolate RSA_2_2004	MN641877	157	9	5.73248
Strain R8	MH025916	157	12	7.64331	Strain AFSV_HU_2018	MN715134	157	4	2.54777
Strain R7	MH025917	157	12	7.64331	Strain Liv13/33	MN913970	157	2	1.27389
Strain R25	MH025918	157	12	7.64331	Strain BA71	NC044942	157	1	0.636943
