## Supplementary material for "Direct colorimetric LAMP assay for in-field detection of African swine fever virus: a validation study during an outbreak in Vietnam": Table S1

### Sheet: DNA
Sample	Sign	Collection date	Sample type	Sampling location			Result	qPCR result (Cq value)	Additional information
				Commune	District	Province/City
1	ASF 1799	30.09.2019	Extracted DNA	Me So	Van Giang	Hung Yen	-	-	Blood sample
2	ASF 1800	2019-09-30	Extracted DNA	Me So	Van Giang	Hung Yen	-	-	Blood sample
3	ASF 1801	2019-09-30	Extracted DNA	Me So	Van Giang	Hung Yen	-	-	Blood sample
4	ASF 1802	2019-09-30	Extracted DNA	Me So	Van Giang	Hung Yen	-	-	Blood sample
5	ASF 1803	2019-09-30	Extracted DNA	Me So	Van Giang	Hung Yen	-	-	Blood sample
6	ASF 1804	2019-09-30	Extracted DNA	Me So	Van Giang	Hung Yen	+	19.4183	Blood sample
7	ASF 1805	2019-09-30	Extracted DNA	Me So	Van Giang	Hung Yen	+	22.0457	Blood sample
8	ASF 1806	2019-09-30	Extracted DNA	Me So	Van Giang	Hung Yen	+	21.3447	Blood sample
9	ASF 1807	2019-09-30	Extracted DNA	Me So	Van Giang	Hung Yen	+	22.5123	Blood sample
10	ASF 1808	2019-09-30	Extracted DNA	Me So	Van Giang	Hung Yen	+	26.17	Blood sample
11	ASF 1809	2019-09-30	Extracted DNA	Me So	Van Giang	Hung Yen	+	20.5942	Blood sample
12	ASF 1810	2019-09-30	Extracted DNA	Me So	Van Giang	Hung Yen	+	26.476	Blood sample
13	ASF 1811	2019-09-30	Extracted DNA	Me So	Van Giang	Hung Yen	+	21.0703	Blood sample
14	ASF 1812	2019-09-30	Extracted DNA	Me So	Van Giang	Hung Yen	+	24.4954	Blood sample
15	ASF 1813	2019-09-30	Extracted DNA	Me So	Van Giang	Hung Yen	+	20.0055	Blood sample
16	ASF 1814	2019-09-30	Extracted DNA	Me So	Van Giang	Hung Yen	+	20.7759	Blood sample
17	ASF 1815	2019-09-30	Extracted DNA	Me So	Van Giang	Hung Yen	+	21.5222	Blood sample
18	ASF 1816	2019-09-30	Extracted DNA	Me So	Van Giang	Hung Yen	+	23.9007	Blood sample
19	ASF 1817	2019-09-30	Extracted DNA	Me So	Van Giang	Hung Yen	+	21.8299	Blood sample
20	ASF 1818	2019-09-30	Extracted DNA	Me So	Van Giang	Hung Yen	-	-	Blood sample
21	ASF 1819	2019-10-01	Extracted DNA	Hoa Xa	Ung Hoa	Ha Noi	+	21.6	Blood sample
22	ASF 1820	2019-10-01	Extracted DNA	Hoa Xa	Ung Hoa	Ha Noi	-	-	Blood sample
23	ASF 1821	2019-10-01	Extracted DNA	Hoa Xa	Ung Hoa	Ha Noi	-	-	Blood sample
24	ASF 1822	2019-10-01	Extracted DNA	Hoa Xa	Ung Hoa	Ha Noi	-	-	Blood sample
25	ASF 1823	2019-10-01	Extracted DNA	Hoa Xa	Ung Hoa	Ha Noi	+	19.9897	Blood sample
26	ASF 1824	2019-10-01	Extracted DNA	Hoa Xa	Ung Hoa	Ha Noi	+	22.0213	Blood sample
27	ASF 1825	2019-10-01	Extracted DNA	Hoa Xa	Ung Hoa	Ha Noi	+	24.6962	Blood sample
28	ASF 1826	2019-10-01	Extracted DNA	Hoa Xa	Ung Hoa	Ha Noi	-	-	Blood sample
29	ASF 1827	2019-10-01	Extracted DNA	Hoa Xa	Ung Hoa	Ha Noi	-	-	Blood sample
30	ASF 1828	2019-10-02	Extracted DNA		Phu Ninh	Phu Tho	-	-	Blood sample
32	ASF 1830	2019-10-02	Extracted DNA		Phu Ninh	Phu Tho	-	-	Blood sample
33	ASF 1831	2019-10-02	Extracted DNA		Phu Ninh	Phu Tho	+	21.7927	Blood sample
34	ASF 1832	2019-10-02	Extracted DNA		Phu Ninh	Phu Tho	+	21.2145	Blood sample
35	ASF 1833	2019-10-02	Extracted DNA		Phu Ninh	Phu Tho	+	17.8375	Blood sample
36	ASF 1834	2019-10-02	Extracted DNA		Phu Ninh	Phu Tho	+	22.808	Blood sample
37	ASF 1835	2019-10-02	Extracted DNA		Phu Ninh	Phu Tho	+	18.3802	Blood sample
38	ASF 1836	2019-10-02	Extracted DNA		Phu Ninh	Phu Tho	+	18.3088	Blood sample
39	ASF 1837	2019-10-02	Extracted DNA		Phu Ninh	Phu Tho	+	21.9715	Blood sample
40	ASF 1838	2019-10-02	Extracted DNA		Phu Ninh	Phu Tho	+	23.3725	Blood sample
41	ASF 1839	2019-10-02	Extracted DNA		Phu Ninh	Phu Tho	+	20.5558	Blood sample
42	ASF 1840	2019-10-02	Extracted DNA		Phu Ninh	Phu Tho	+	24.1727	Blood sample
43	ASF 1841	2019-10-02	Extracted DNA		Phu Ninh	Phu Tho	-	-	Blood sample
44	ASF 1842	2019-10-02	Extracted DNA		Phu Ninh	Phu Tho	+	34.9151	Blood sample
46	ASF 1844	2019-10-02	Extracted DNA		Phu Ninh	Phu Tho	-	-	Blood sample
47	ASF 1845	2019-09-27	Extracted DNA		Tam Nong	Phu Tho	-	-	Blood sample
(+): positive
(-): negative

### Sheet: SERUM 
Sample	Sign	Collection date	Sample type	Sampling location			Result	qPCR result (Cq value)
				Commune	District	Province/City
1	ASF 2055	2019-10-23	Blood	Hong Quang	An Thi	Hung Yen	+	16.71
2	ASF 2056	2019-10-23	Blood	Hong Quang	An Thi	Hung Yen	+	15.68
3	ASF 2057	2019-10-23	Blood	Hong Quang	An Thi	Hung Yen	+	24.7
4	ASF 2058	2019-10-23	Blood	Hong Quang	An Thi	Hung Yen	-	-
5	ASF 2059	2019-10-23	Blood	Hong Quang	An Thi	Hung Yen	+	23.39
6	ASF 2060	2019-10-23	Blood	Hong Quang	An Thi	Hung Yen	+	15.82
7	ASF 2061	2019-10-23	Blood	Hong Quang	An Thi	Hung Yen	-	-
8	ASF 2062	2019-10-23	Blood	Hong Quang	An Thi	Hung Yen	+	16.36
9	ASF 2063	2019-10-23	Blood	Duc Thang	Tien Lu	Hung Yen	-	-
10	ASF 2064	2019-10-23	Blood	Duc Thang	Tien Lu	Hung Yen	-	-
11	ASF 2065	2019-10-23	Blood	Duc Thang	Tien Lu	Hung Yen	-	-
12	ASF 2066	2019-10-23	Blood	Duc Thang	Tien Lu	Hung Yen	-	-
13	ASF 2067	2019-10-23	Blood	Duc Thang	Tien Lu	Hung Yen	-	-
14	ASF 2068	2019-10-23	Blood	Duc Thang	Tien Lu	Hung Yen	-	-
15	ASF 2069	2019-10-23	Blood	Duc Thang	Tien Lu	Hung Yen	-	-
16	ASF 2070	2019-10-23	Blood	Duc Thang	Tien Lu	Hung Yen	-	-
17	ASF 2071	2019-10-24	Blood	Trung Chau	Dan Phuong	Ha Noi	+	26.78
18	ASF 2072	2019-10-24	Blood	Trung Chau	Dan Phuong	Ha Noi	-	-
19	ASF 2073	2019-10-24	Blood	Trung Chau	Dan Phuong	Ha Noi	-	-
20	ASF 2074	2019-10-24	Blood	Trung Chau	Dan Phuong	Ha Noi	+	14.16
21	ASF 2075	2019-10-24	Blood	Trung Chau	Dan Phuong	Ha Noi	+	28.35
22	ASF 2076	2019-10-24	Blood	Trung Chau	Dan Phuong	Ha Noi	+	15.27
23	ASF 2077	2019-10-25	Blood	Tu Ho	Yen My	Hung Yen	-	-
24	ASF 2078	2019-10-25	Blood	Tu Ho	Yen My	Hung Yen	+	15.2
25	ASF 2079	2019-10-25	Blood	Tu Ho	Yen My	Hung Yen	+	14.43
26	ASF 2080	2019-10-25	Blood	Tu Ho	Yen My	Hung Yen	+	27.39
27	ASF 2081	2019-10-25	Blood	Tu Ho	Yen My	Hung Yen	+	14.94
28	ASF 2082	2019-10-25	Blood	Tu Ho	Yen My	Hung Yen	+	14.07
29	ASF 2083	2019-10-25	Blood	Tu Ho	Yen My	Hung Yen	+	28.34
30	ASF 2084	2019-10-25	Blood	Tu Ho	Yen My	Hung Yen	+	16.07
31	ASF 2085	2019-10-25	Blood	Tu Ho	Yen My	Hung Yen	+	16.89
32	ASF 2086	2019-10-25	Blood	Tu Ho	Yen My	Hung Yen	+	18.97
33	ASF 2087	2019-10-25	Blood	Tu Ho	Yen My	Hung Yen	+	27.35
34	ASF 2088	2019-10-25	Blood	Tu Ho	Yen My	Hung Yen	+	14.73
35	ASF 2089	2019-10-25	Blood	Tu Ho	Yen My	Hung Yen	+	26.27
36	ASF 2090	2019-10-25	Blood	Tu Ho	Yen My	Hung Yen	+	15
37	ASF 2091	2019-10-25	Blood	Tu Ho	Yen My	Hung Yen	-	-
38	ASF 2173	2019-11-23	Serum			Khanh Hoa	+	21.03
39	ASF 2174	2019-11-23	Serum			Khanh Hoa	+	18.48
40	ASF 2175	2019-11-23	Serum			Khanh Hoa	+	19.16
41	ASF 2176	2019-11-23	Serum			Khanh Hoa	+	32.02
42	ASF 2177	2019-11-23	Serum			Khanh Hoa	-	-
43	ASF 2178	2019-11-23	Serum			Khanh Hoa	+	33.66
44	ASF 2179	2019-11-23	Serum			Khanh Hoa	+	31.15
45	ASF 2180	2019-11-23	Serum			Khanh Hoa	+	33
46	ASF 2181	2019-11-27	Serum	Duc Thang	Tien Lu	Hung Yen	+	n.d.(+)
47	ASF 2182	2019-11-27	Serum	Duc Thang	Tien Lu	Hung Yen	+	n.d.(+)
48	ASF 2183	2019-11-29	Serum		Hong Linh	Ha Tinh	+	n.d.(+)
49	ASF 2184	2019-11-29	Serum		Hong Linh	Ha Tinh	+	n.d.(+)
50	ASF 2185	2019-11-29	Serum		Hong Linh	Ha Tinh	+	n.d.(+)
n.d.(+)= no data, but pretested positive
